# Integrating Phenomic Selection Using Single-Kernel Near-Infrared Spectroscopy and Genomic Selection for Corn Breeding Improvement

**DOI:** 10.1101/2024.09.07.611678

**Authors:** Rafaela P. Graciano, Marco Antônio Peixoto, Kristen A. Leach, Noriko Suzuki, Jeff Gustin, A. Mark Settles, Paul R. Armstrong, Márcio F. R. Resende

## Abstract

Phenomic Selection (PS) is a cost-effective method proposed for predicting complex traits and enhancing genetic gain in breeding programs. The statistical procedures are similar to those utilized in genomic selection (GS) models, but molecular markers data are replaced with phenomic data, such as near-infrared spectroscopy (NIRS). However, the use of NIRS applied to PS typically utilized destructive sampling or collected data after the establishment of selection experiments in the field. Here, we explored the application of PS using non-destructive, single-kernel NIRS in a sweet corn breeding program, focusing on predicting future, unobserved field-based traits of economic importance, including ear and vegetative traits. Three models were employed on a diversity panel: G-BLUP and P-BLUP models, which used relationship matrices based on SNP and NIRS data, and a combined model. The genomic relationship matrices were evaluated with varying numbers of SNPs. Additionally, the P-BLUP model trained on the diversity panel was used to select doubled haploid (DH) lines for germination before planting, with predictions validated using observed data. The findings indicate that PS generated good predictive ability (e.g., 0.46 for plant height) and effectively distinguished between high and low germination rates in untested DH lines. Although GS generally outperformed PS, the model combining both information yielded the highest predictive ability, with considerably higher accuracies than GS when low marker densities were used. This study highlights the potential of NIRS both to achieve genetic gain where GS may not be feasible and to maintain/improve accuracy with SNP-based information while reducing genotyping costs.

**Key message:** Phenomic selection using whole seeds is a promising alternative to improve genetic gain and complement genomic selection in corn breeding. Models that combine genomic and phenomic data maximize the predictive ability.
