## Supplementary material 2 for "Integrating Phenomic Selection Using Single-Kernel Near-Infrared Spectroscopy and Genomic Selection for Corn Breeding Improvement"

### Sheet: Table S4 
Table S4 Predictive ability in the diversity panel set. The traits were evaluated over three years (2019, 2021, and 2022) and correspond to the phenotypic year. The skNIR source corresponds to the year/source of the kernels scanned to obtain the NIRS data. The preprocessing method corresponds to the method applied to the skNIR data if the model utilized such data. The traits evaluated include Day…
Phenotypic year	skNIR source	Model	Preprocessing method	DTP	EH	PH	FLH	TE	TN	LA	EL	EW	KRN	GER	COV	SOL	TP	CUR	TPF	KRF	TBN	AC	DTS	SC	SL	NES	HAP
2019	2019	PLS	SNV.1D	0.168	0.314	0.362	0.354	0.252	0.177	0.041	0.01	0.253	0.216	0.287	-	-	-	-	-	-	-	-	-	-	-	-	-
	2020	PLS	SNV.1D	-0.017	0.245	0.313	0.3	0.254	0.176	0.029	0.028	0.065	0.178	0.244	-	-	-	-	-	-	-	-	-	-	-	-	-
	Across years	PLS	SNV.1D	-0.013	0.327	0.37	0.359	0.245	0.175	0.041	0.022	0.294	0.19	0.218	-	-	-	-	-	-	-	-	-	-	-	-	-
	2019	PBLUB	Raw	0.096	0.337	0.391	0.383	0.284	0.166	0.059	0.115	0.333	0.405	0.193	-	-	-	-	-	-	-	-	-	-	-	-	-
	2019	PBLUB	SNV	0.135	0.354	0.395	0.39	0.283	0.184	0.102	0.116	0.337	0.26	0.257	-	-	-	-	-	-	-	-	-	-	-	-	-
	2019	PBLUB	MSC	0.132	0.353	0.394	0.388	0.283	0.185	0.103	0.119	0.319	0.266	0.244	-	-	-	-	-	-	-	-	-	-	-	-	-
	2019	PBLUB	SNV.1D	0.182	0.36	0.401	0.395	0.283	0.177	0.104	0.088	0.347	0.325	0.27	-	-	-	-	-	-	-	-	-	-	-	-	-
	2019	PBLUB	MSC.1D	0.183	0.36	0.401	0.395	0.284	0.177	0.104	0.087	0.345	0.325	0.268	-	-	-	-	-	-	-	-	-	-	-	-	-
	2019	PBLUB	DT	0.169	0.323	0.358	0.349	0.269	0.172	0.091	0.051	0.334	0.308	0.302	-	-	-	-	-	-	-	-	-	-	-	-	-
	2020	PBLUB	Raw	-0.012	0.349	0.399	0.386	0.294	0.178	0.04	0.07	0.281	0.296	0.222	-	-	-	-	-	-	-	-	-	-	-	-	-
	2020	PBLUB	SNV	0.102	0.355	0.388	0.378	0.286	0.192	0.053	0.075	0.241	0.224	0.232	-	-	-	-	-	-	-	-	-	-	-	-	-
	2020	PBLUB	MSC	0.071	0.353	0.387	0.377	0.287	0.193	0.056	0.079	0.242	0.226	0.225	-	-	-	-	-	-	-	-	-	-	-	-	-
	2020	PBLUB	SNV.1D	0.126	0.352	0.393	0.381	0.287	0.185	0.044	0.115	0.266	0.258	0.225	-	-	-	-	-	-	-	-	-	-	-	-	-
	2020	PBLUB	MSC.1D	0.125	0.352	0.392	0.38	0.287	0.186	0.044	0.115	0.266	0.258	0.224	-	-	-	-	-	-	-	-	-	-	-	-	-
	2020	PBLUB	DT	0.139	0.343	0.376	0.364	0.279	0.188	0.033	0.066	0.211	0.248	0.229	-	-	-	-	-	-	-	-	-	-	-	-	-
	Across years	PBLUB	Raw	0.072	0.372	0.431	0.419	0.295	0.184	0.056	0.084	0.35	0.405	0.191	-	-	-	-	-	-	-	-	-	-	-	-	-
	Across years	PBLUB	SNV	0.132	0.377	0.415	0.406	0.302	0.205	0.092	0.106	0.311	0.281	0.211	-	-	-	-	-	-	-	-	-	-	-	-	-
	Across years	PBLUB	MSC	0.104	0.372	0.412	0.403	0.302	0.206	0.094	0.109	0.301	0.284	0.205	-	-	-	-	-	-	-	-	-	-	-	-	-
	Across years	PBLUB	SNV.1D	0.19	0.384	0.426	0.414	0.317	0.189	0.095	0.115	0.335	0.343	0.231	-	-	-	-	-	-	-	-	-	-	-	-	-
	Across years	PBLUB	MSC.1D	0.19	0.383	0.425	0.414	0.316	0.188	0.095	0.116	0.334	0.343	0.229	-	-	-	-	-	-	-	-	-	-	-	-	-
	Across years	PBLUB	DT	0.189	0.348	0.384	0.372	0.284	0.196	0.067	0.064	0.292	0.324	0.225	-	-	-	-	-	-	-	-	-	-	-	-	-
	2019	GBLUB	-	0.569	0.636	0.627	0.61	0.513	0.467	0.368	0.311	0.299	0.549	0.3	-	-	-	-	-	-	-	-	-	-	-	-	-
	2019	G+P	SNV.1D	0.571	0.65	0.65	0.635	0.511	0.458	0.376	0.314	0.428	0.576	0.372	-	-	-	-	-	-	-	-	-	-	-	-	-
	2020	GBLUB	-	0.563	0.623	0.609	0.592	0.486	0.441	0.326	0.293	0.294	0.541	0.284	-	-	-	-	-	-	-	-	-	-	-	-	-
	2020	G+P	SNV.1D	0.568	0.638	0.635	0.621	0.485	0.434	0.308	0.296	0.36	0.552	0.34	-	-	-	-	-	-	-	-	-	-	-	-	-
	Across years	GBLUB	-	0.568	0.627	0.611	0.595	0.488	0.448	0.329	0.297	0.31	0.549	0.285	-	-	-	-	-	-	-	-	-	-	-	-	-
	Across years	G+P	SNV.1D	0.572	0.644	0.642	0.627	0.495	0.442	0.332	0.306	0.418	0.582	0.344	-	-	-	-	-	-	-	-	-	-	-	-	-
	Across years	MT-PBLUB	SNV.1D	0.214	0.397	0.423	0.414	0.31	0.225	0.107	0.123	0.349	0.344	0.247	-	-	-	-	-	-	-	-	-	-	-	-	-
	Across years	MT-GBLUB	-	0.568	0.538	0.507	0.488	0.443	0.461	0.353	0.269	0.285	0.543	0.261	-	-	-	-	-	-	-	-	-	-	-	-	-
	Across years	MT-G+P	SNV.1D	0.565	0.585	0.566	0.553	0.455	0.457	0.35	0.271	0.412	0.569	0.331	-	-	-	-	-	-	-	-	-	-	-	-	-
2021	2019	PLS	SNV.1D	0.291	0.408	0.433	0.453	0.24	-0.092	0.057	0.071	0.035	-	0.542	-0.078	0.014	0.106	0.066	0.115	0.092	0.282	0.396	0.153	0.37	-	-	-
	2020	PLS	SNV.1D	0.218	0.378	0.385	0.229	0.117	-0.051	-0.017	0.057	0.048	-	0.515	-0.06	0.02	0.106	0.061	0.08	0.056	0.242	0.406	0.192	0.361	-	-	-
	Across years	PLS	SNV.1D	0.301	0.405	0.414	0.245	0.121	-0.1	-0.001	0.06	0.045	-	0.529	-0.051	0.033	0.112	0.063	0.105	0.081	0.265	0.41	0.203	0.366	-	-	-
	2019	PBLUB	Raw	0.240028	0.418503	0.460376	0.466764	0.254894	-0.0764407	0.0327901	0.0852426	0.11756	-	0.541879	-0.0996997	0.00516541	0.0906117	0.0981612	0.113464	0.0865693	0.282065	0.425045	0.197622	0.388741	-	-	-
	2019	PBLUB	SNV	0.286049	0.421301	0.457086	0.460988	0.265691	-0.0959542	0.0302186	0.120549	0.153139	-	0.561569	-0.0663311	-0.0103139	0.126915	0.0873493	0.111881	0.0835499	0.27599	0.442586	0.251207	0.398135	-	-	-
	2019	PBLUB	MSC	0.276801	0.422194	0.457686	0.461773	0.265158	-0.10222	0.0324636	0.122448	0.154507	-	0.559483	-0.072076	-0.0068305	0.121106	0.0886641	0.11362	0.0853282	0.27708	0.441622	0.238109	0.398503	-	-	-
	2019	PBLUB	SNV.1D	0.323609	0.436742	0.477939	0.482407	0.267047	-0.104773	0.0398465	0.109611	0.181449	-	0.575085	-0.0218555	0.00381285	0.130576	0.0876673	0.0896018	0.0620588	0.271895	0.452542	0.294749	0.409575	-	-	-
	2019	PBLUB	MSC.1D	0.32365	0.437191	0.47787	0.482352	0.266972	-0.11114	0.039407	0.109946	0.180801	-	0.574213	-0.0229125	0.00388632	0.129405	0.087197	0.0893971	0.0618378	0.271834	0.452957	0.294537	0.409936	-	-	-
	2019	PBLUB	DT	0.294516	0.391999	0.435304	0.438636	0.255028	-0.0702864	0.0395564	0.0921788	0.133128	-	0.561458	-0.0483596	-0.0238318	0.0826138	0.104933	0.104579	0.0742034	0.269797	0.453718	0.269251	0.413837	-	-	-
	2020	PBLUB	Raw	0.201788	0.402281	0.436302	0.304657	0.139119	0.0185575	-0.00741297	0.116796	0.155964	-	0.517437	-0.0654643	0.0300534	0.113551	0.0953828	0.118114	0.0962505	0.23121	0.431959	0.159163	0.386302	-	-	-
	2020	PBLUB	SNV	0.280787	0.395353	0.405389	0.296731	0.129565	-0.0109214	0.0579821	0.126946	0.157519	-	0.524673	-0.0167048	0.0650486	0.140271	0.0766893	0.091813	0.0622711	0.241612	0.442445	0.24524	0.389996	-	-	-
	2020	PBLUB	MSC	0.248222	0.395684	0.403751	0.295904	0.128576	-0.00808307	0.0613386	0.123709	0.155893	-	0.524871	-0.0115261	0.0748839	0.135726	0.0772521	0.0899279	0.0566818	0.2426	0.441543	0.213084	0.390232	-	-	-
	2020	PBLUB	SNV.1D	0.293871	0.403638	0.418231	0.300273	0.126781	0.00890477	0.0795147	0.12315	0.208815	-	0.533075	0.0464982	0.125555	0.174534	0.0752828	0.113642	0.0912791	0.235497	0.441414	0.267921	0.390443	-	-	-
	2020	PBLUB	MSC.1D	0.290314	0.403005	0.418109	0.300171	0.126738	0.0107017	0.0801492	0.122409	0.208401	-	0.532553	0.0465069	0.124546	0.174481	0.0755042	0.113532	0.090956	0.235637	0.441289	0.264653	0.390277	-	-	-
	2020	PBLUB	DT	0.30097	0.380256	0.401905	0.286733	0.11825	-0.0145829	0.0633355	0.122703	0.1822	-	0.530017	0.0109245	0.0613482	0.156932	0.0874197	0.13068	0.108734	0.236893	0.443529	0.27163	0.394882	-	-	-
	Across years	PBLUB	Raw	0.263101	0.425382	0.464448	0.327334	0.138274	-0.0335773	-0.0133219	0.101211	0.138878	-	0.5345	-0.0220758	0.029507	0.10556	0.102649	0.113291	0.085668	0.259058	0.438828	0.220745	0.384691	-	-	-
	Across years	PBLUB	SNV	0.325062	0.409957	0.43246	0.318873	0.137924	-0.102148	0.041853	0.117379	0.160261	-	0.543498	0.00808981	0.058895	0.150283	0.0912452	0.100554	0.0701904	0.25991	0.448939	0.293332	0.38596	-	-	-
	Across years	PBLUB	MSC	0.295469	0.40841	0.429075	0.315905	0.137393	-0.0983513	0.0453438	0.116207	0.155363	-	0.543735	0.0100226	0.0660797	0.141142	0.0921726	0.100986	0.0695351	0.261198	0.448495	0.259609	0.386342	-	-	-
	Across years	PBLUB	SNV.1D	0.341011	0.429518	0.450919	0.320032	0.139356	-0.0945169	0.0899095	0.109187	0.207643	-	0.563178	0.0760542	0.1122	0.174919	0.083687	0.109988	0.0780581	0.258324	0.449508	0.315394	0.382403	-	-	-
	Across years	PBLUB	MSC.1D	0.33971	0.429834	0.450682	0.319465	0.139133	-0.0942711	0.0899128	0.1085	0.206662	-	0.562712	0.0770155	0.111871	0.17502	0.0834492	0.109086	0.0772605	0.257999	0.449565	0.314108	0.382139	-	-	-
	Across years	PBLUB	DT	0.323751	0.378614	0.4124	0.295089	0.121552	-0.119373	0.0610207	0.086827	0.155669	-	0.551343	0.021403	0.0493669	0.132364	0.0988223	0.125539	0.101522	0.251793	0.450161	0.297587	0.390651	-	-	-
	2019	GBLUB	-	0.653154	0.629232	0.618678	0.614849	0.437432	0.353953	0.31751	0.33576	0.289802	-	0.555053	0.129825	0.194575	0.195705	0.255617	0.203062	0.210799	0.376706	0.592566	0.641081	0.589799	-	-	-
	2019	G+P	SNV.1D	0.667214	0.650105	0.656382	0.658314	0.436026	0.354235	0.306921	0.341822	0.341847	-	0.651391	0.112093	0.188961	0.224771	0.236815	0.207623	0.206179	0.406441	0.608841	0.65044	0.610735	-	-	-
	2020	GBLUB	-	0.621473	0.620954	0.598778	0.406374	0.129947	0.346276	0.33736	0.32414	0.29848	-	0.519214	0.210882	0.250616	0.224607	0.252507	0.204463	0.21128	0.38418	0.583801	0.607936	0.567753	-	-	-
	2020	G+P	SNV.1D	0.639432	0.641998	0.631618	0.437659	0.139745	0.334177	0.326854	0.326785	0.34317	-	0.611601	0.194946	0.250621	0.275244	0.230651	0.211869	0.211994	0.390626	0.611857	0.620506	0.596767	-	-	-
	Across years	GBLUB	-	0.632766	0.620782	0.603716	0.415954	0.142166	0.351169	0.33584	0.333746	0.292215	-	0.515796	0.197572	0.257645	0.230165	0.252626	0.212266	0.216331	0.380023	0.582264	0.618307	0.562914	-	-	-
	Across years	G+P	SNV.1D	0.653972	0.648126	0.644124	0.448465	0.157634	0.343964	0.328882	0.335592	0.347609	-	0.629326	0.185275	0.257885	0.282021	0.229826	0.223211	0.219486	0.390436	0.610522	0.634216	0.58604	-	-	-
	Across years	MT-PBLUB	SNV.1D	0.357113	0.433351	0.460201	0.329141	0.13471	-0.0929682	0.110843	0.0985355	0.230221	-	0.519253	0.13447	0.147979	0.188728	0.0966799	0.132808	0.105039	0.24792	0.453957	0.336469	0.394114	-	-	-
	Across years	MT-GBLUB	-	0.639859	0.591775	0.578489	0.396351	0.159795	0.35236	0.329651	0.336776	0.307958	-	0.465213	0.204234	0.255512	0.247461	0.267447	0.220954	0.221505	0.367319	0.589892	0.628155	0.569155	-	-	-
	Across years	MT-G+P	SNV.1D	0.662302	0.623915	0.622342	0.442801	0.175247	0.329274	0.309944	0.32575	0.353387	-	0.576703	0.197658	0.261647	0.299939	0.223228	0.229582	0.224178	0.364623	0.609053	0.643955	0.579002	-	-	-
2022	2019	PLS	SNV.1D	0.251	0.35	0.398	0.379	0.283	0.056	0.041	0.118	-0.002	-	0.512	-0.045	0.012	0.045	0.03	0.017	0.003	0.198	0.342	0.252	0.338	0.004	-0.043	0.021
	2020	PLS	SNV.1D	0.294	0.32	0.387	0.386	0.272	0.065	0.041	0.133	-0.058	-	0.557	0.045	-0.04	0.054	0.023	0.017	0.013	0.194	0.344	0.084	0.342	0.034	-0.013	0.056
	Across years	PLS	SNV.1D	0.303	0.355	0.429	0.42	0.27	0.063	0.044	0.129	-0.019	-	0.544	0.037	-0.036	0.065	0.008	0.035	0.021	0.204	0.352	0.273	0.342	0.024	-0.01	0.046
	2019	PBLUB	Raw	0.189558	0.316635	0.439032	0.42149	0.325571	0.132907	0.0117008	0.16852	0.102339	-	0.484743	0.0144147	-0.000639434	0.0791485	0.0403548	-0.014076	-0.0236653	0.204762	0.340337	0.154196	0.356341	0.0289159	-0.0377889	0.0750221
	2019	PBLUB	SNV	0.261305	0.324802	0.435023	0.417474	0.337844	0.095634	0.0615486	0.137207	0.0565179	-	0.504154	0.048718	0.0410299	0.0786374	0.0267083	0.0336792	0.0243829	0.19876	0.360985	0.248004	0.361349	0.107059	-0.0147052	0.173377
	2019	PBLUB	MSC	0.268911	0.326029	0.433354	0.416742	0.3335	0.0950372	0.061644	0.13896	0.0648074	-	0.503083	0.0503758	0.0480065	0.0770112	0.0297209	0.0384753	0.0193769	0.198568	0.359239	0.243347	0.361111	0.0866027	-0.0106708	0.157102
	2019	PBLUB	SNV.1D	0.306246	0.331522	0.443638	0.431035	0.331296	0.0904884	0.0787624	0.127253	0.0673801	-	0.502592	0.104442	0.0898747	0.109864	0.0297207	0.0645015	0.0388278	0.186077	0.371165	0.290385	0.373	0.0863953	-0.0198892	0.183238
	2019	PBLUB	MSC.1D	0.308109	0.331795	0.443759	0.431225	0.331051	0.09007	0.0785139	0.12799	0.0675863	-	0.502272	0.103933	0.088126	0.107984	0.0297506	0.0648017	0.0395619	0.185806	0.371462	0.291179	0.372877	0.0847716	-0.0203645	0.182918
	2019	PBLUB	DT	0.296108	0.310566	0.418495	0.40149	0.325024	0.087403	0.0591936	0.133456	0.0576349	-	0.511934	0.0473094	0.0832618	0.108272	0.0343231	0.0573254	0.0341867	0.18971	0.369153	0.282662	0.381747	0.0887488	0.00484461	0.182661
	2020	PBLUB	Raw	0.265227	0.348491	0.439534	0.422949	0.321132	0.128428	0.0450111	0.191039	0.186191	-	0.534016	0.0511844	0.0224992	0.162306	0.126347	0.0657452	0.0598479	0.203653	0.379	0.193727	0.377418	0.117033	0.00042247	0.184445
	2020	PBLUB	SNV	0.283958	0.343588	0.41635	0.400455	0.319097	0.133154	0.128081	0.173622	0.024424	-	0.562465	0.098527	0.0494079	0.0777217	0.0385479	0.106539	0.0760402	0.193884	0.394754	0.217333	0.383101	0.102651	0.0445924	0.190393
	2020	PBLUB	MSC	0.267227	0.341799	0.411353	0.396081	0.314244	0.127393	0.129526	0.166045	0.0314399	-	0.55681	0.103932	0.0548619	0.0801182	0.0395654	0.109019	0.0760723	0.193876	0.394504	0.205592	0.383602	0.0610185	0.0350345	0.175466
	2020	PBLUB	SNV.1D	0.314466	0.354004	0.426961	0.412845	0.315962	0.130609	0.12909	0.169801	0.0710507	-	0.559334	0.120419	0.0773221	0.124244	0.0671517	0.146439	0.12495	0.199133	0.394579	0.276133	0.390046	0.0362939	0.0288063	0.186484
	2020	PBLUB	MSC.1D	0.314914	0.353912	0.427207	0.413037	0.316108	0.130239	0.128467	0.167825	0.0710129	-	0.557721	0.120005	0.0761562	0.123664	0.0668189	0.146198	0.123953	0.199303	0.394438	0.277152	0.389707	0.0353929	0.029462	0.189017
	2020	PBLUB	DT	0.28864	0.34245	0.418328	0.404013	0.312253	0.121133	0.124284	0.178365	0.029733	-	0.559654	0.0860677	0.0738836	0.0866099	0.0578445	0.119296	0.089131	0.192691	0.398467	0.242658	0.394891	0.0746434	0.0576828	0.190315
	Across years	PBLUB	Raw	0.321291	0.365152	0.462702	0.448804	0.330066	0.124191	0.04516	0.195619	0.184637	-	0.525641	0.0499861	0.0139562	0.150021	0.0887222	0.0373319	0.0355258	0.216288	0.368874	0.272274	0.365949	0.103938	-0.0263237	0.173566
	Across years	PBLUB	SNV	0.333879	0.349175	0.437881	0.422651	0.332608	0.116426	0.117182	0.164996	0.0758604	-	0.545692	0.102863	0.02775	0.0989684	0.0474383	0.104881	0.0718056	0.211341	0.38756	0.279906	0.367412	0.136272	-0.0290629	0.21873
	Across years	PBLUB	MSC	0.319274	0.345295	0.430755	0.416549	0.325526	0.115326	0.119085	0.163271	0.0801086	-	0.544308	0.106987	0.0376792	0.0964561	0.0478929	0.107753	0.0689425	0.209687	0.386717	0.269683	0.367682	0.0991631	-0.0331161	0.197453
	Across years	PBLUB	SNV.1D	0.348593	0.363157	0.452811	0.439672	0.332339	0.117766	0.138633	0.156708	0.116291	-	0.546387	0.142831	0.0734932	0.145918	0.0657408	0.140352	0.106478	0.212474	0.388579	0.315994	0.369457	0.087447	-0.0176927	0.209012
	Across years	PBLUB	MSC.1D	0.350804	0.363335	0.453023	0.439907	0.332031	0.117805	0.138547	0.155922	0.11598	-	0.545349	0.14309	0.0729605	0.1448	0.0648795	0.140308	0.105708	0.211897	0.388745	0.317283	0.369192	0.0863076	-0.0174288	0.210416
	Across years	PBLUB	DT	0.319996	0.344949	0.429571	0.417119	0.317256	0.104959	0.121323	0.167991	0.0741487	-	0.550181	0.0872626	0.0742561	0.115704	0.0503474	0.110738	0.0729918	0.204546	0.391588	0.28244	0.377628	0.107935	-0.0181763	0.217813
	2019	GBLUB	-	0.632556	0.627935	0.610268	0.607709	0.440552	0.454361	0.311227	0.400833	0.250358	-	0.380287	0.135146	0.108434	0.246757	0.201454	0.21104	0.199039	0.402871	0.505323	0.608021	0.551305	0.325707	0.24294	0.47863
	2019	G+P	SNV.1D	0.639409	0.638767	0.646252	0.644445	0.458053	0.456915	0.307223	0.40977	0.286519	-	0.518097	0.151429	0.13862	0.280027	0.190306	0.203015	0.189382	0.401965	0.528246	0.613705	0.56504	0.322341	0.227873	0.476229
	2020	GBLUB	-	0.609911	0.597516	0.602413	0.597278	0.441244	0.41235	0.321978	0.406101	0.280828	-	0.386789	0.147897	0.117092	0.282508	0.186383	0.244144	0.22147	0.430023	0.499147	0.572411	0.522494	0.333708	0.230797	0.46994
	2020	G+P	SNV.1D	0.645417	0.624411	0.641655	0.637734	0.458187	0.409028	0.324052	0.418181	0.292766	-	0.5744	0.166895	0.125984	0.286157	0.191746	0.264771	0.236203	0.432746	0.536677	0.601936	0.564508	0.306755	0.211954	0.468797
	Across years	GBLUB	-	0.618126	0.599926	0.59805	0.593843	0.436237	0.425103	0.310553	0.413163	0.288828	-	0.376167	0.138694	0.117611	0.29296	0.188826	0.249816	0.226997	0.424991	0.5028	0.579766	0.525371	0.337465	0.235351	0.467326
	Across years	G+P	SNV.1D	0.647494	0.625186	0.648105	0.645005	0.46602	0.420183	0.323484	0.421783	0.314923	-	0.555991	0.171157	0.125284	0.310657	0.185228	0.256849	0.228697	0.428131	0.536182	0.604626	0.556123	0.326316	0.214066	0.46888
	Across years	MT-PBLUB	SNV.1D	0.322109	0.33634	0.414177	0.402721	0.281585	0.14421	0.156798	0.102814	0.159457	-	0.536121	0.135086	0.0828418	0.17495	0.0715255	0.141018	0.106902	0.183857	0.391145	0.301183	0.373175	0.0672574	-0.0160958	0.221714
	Across years	MT-GBLUB	-	0.587006	0.40977	0.231243	0.237035	0.196183	0.437434	0.310783	0.295122	0.280588	-	0.330379	0.106723	0.116008	0.307119	0.198524	0.249716	0.23226	0.345041	0.496946	0.550365	0.511368	0.298064	0.179355	0.475615
	Across years	MT-G+P	SNV.1D	0.612122	0.508048	0.44817	0.449671	0.297332	0.414853	0.32444	0.330078	0.325225	-	0.537765	0.144986	0.119716	0.33098	0.193347	0.254284	0.227971	0.367685	0.531386	0.573552	0.538491	0.284242	0.146343	0.475615

### Sheet: Table S5
Table S5 Mean squared error in the diversity panel set. The traits were evaluated over three years (2019, 2021, and 2022) and correspond to the phenotypic year. The skNIR source corresponds to the year/source of the kernels scanned to obtain the NIRS data. The preprocessing method corresponds to the method applied to the skNIR data if the model utilized such data. The traits evaluated include Day…
Phenotypic year	skNIR source	Model	Preprocessing method	DTP	EH	PH	FLH	TE	TN	LA	EL	EW	KRN	GER	COV	SOL	TP	CUR	TPF	KRF	TBN	AC	DTS	SC	SL	NES	HAP
2019	2019	PBLUB	Raw	23.4348	237.603	820.384	619.675	33.8726	1.0655	90.9632	401.212	19.4387	4.65217	591.928	-	-	-	-	-	-	-	-	-	-	-	-	-
	2019	PBLUB	SNV	23.1926	234.42	816.43	615.662	33.9245	1.05907	90.4667	401.677	19.3867	5.18878	574.235	-	-	-	-	-	-	-	-	-	-	-	-	-
	2019	PBLUB	MSC	23.2049	234.599	817.587	616.649	33.9284	1.05854	90.4436	401.331	19.6306	5.17221	578.114	-	-	-	-	-	-	-	-	-	-	-	-	-
	2019	PBLUB	SNV.1D	22.8388	233.254	812.326	612.829	33.9076	1.06336	90.5134	404.808	19.2162	4.97582	570.134	-	-	-	-	-	-	-	-	-	-	-	-	-
	2019	PBLUB	MSC.1D	22.8255	233.261	812.334	612.813	33.9014	1.06317	90.4885	404.835	19.2421	4.97819	570.768	-	-	-	-	-	-	-	-	-	-	-	-	-
	2019	PBLUB	DT	22.9463	239.994	843.481	637.857	34.2186	1.06521	90.6193	408.185	19.4255	5.03661	558.647	-	-	-	-	-	-	-	-	-	-	-	-	-
	2020	PBLUB	Raw	24.2607	237.943	812.487	621.625	33.677	1.05649	94.2249	401.613	20.0094	4.91072	640.14	-	-	-	-	-	-	-	-	-	-	-	-	-
	2020	PBLUB	SNV	23.8777	236.618	821.032	626.322	33.8727	1.05188	94.2057	402.593	20.4509	5.11586	637.508	-	-	-	-	-	-	-	-	-	-	-	-	-
	2020	PBLUB	MSC	24.0531	237.044	821.357	626.614	33.8529	1.0514	94.1828	402.214	20.4327	5.11047	639.653	-	-	-	-	-	-	-	-	-	-	-	-	-
	2020	PBLUB	SNV.1D	23.7585	237.164	817.479	624.587	33.8344	1.05515	94.6464	398.737	20.1782	5.02654	640.451	-	-	-	-	-	-	-	-	-	-	-	-	-
	2020	PBLUB	MSC.1D	23.7677	237.279	817.942	624.944	33.8415	1.05479	94.6562	398.774	20.181	5.02653	640.911	-	-	-	-	-	-	-	-	-	-	-	-	-
	2020	PBLUB	DT	23.6292	238.834	829.721	633.869	34.0023	1.05395	94.6454	403.292	20.7433	5.05367	638.642	-	-	-	-	-	-	-	-	-	-	-	-	-
	Across years	PBLUB	Raw	24.1568	233.629	790.924	603.525	34.0196	1.05035	93.8669	401.719	19.1797	4.5735	647.498	-	-	-	-	-	-	-	-	-	-	-	-	-
	Across years	PBLUB	SNV	23.8393	232.397	803.867	611.067	33.8853	1.04142	93.3983	400.184	19.744	5.04023	642.15	-	-	-	-	-	-	-	-	-	-	-	-	-
	Across years	PBLUB	MSC	24.0126	233.586	806.507	613.349	33.8795	1.04104	93.3777	399.863	19.8765	5.02815	644	-	-	-	-	-	-	-	-	-	-	-	-	-
	Across years	PBLUB	SNV.1D	23.3814	231.086	795.105	606.294	33.5311	1.04996	93.4887	399.419	19.3981	4.82669	636.326	-	-	-	-	-	-	-	-	-	-	-	-	-
	Across years	PBLUB	MSC.1D	23.3797	231.178	795.868	606.78	33.5495	1.04997	93.4758	399.344	19.4132	4.82709	637.041	-	-	-	-	-	-	-	-	-	-	-	-	-
	Across years	PBLUB	DT	23.3889	238.22	827.761	630.548	34.2738	1.04641	93.9036	404.181	19.9961	4.89505	638.006	-	-	-	-	-	-	-	-	-	-	-	-	-
	2019	GBLUB	-	16.0417	161.855	593.836	460.137	27.1679	0.858917	78.6737	366.988	19.8978	3.89543	559.278	-	-	-	-	-	-	-	-	-	-	-	-	-
	2019	G+P	SNV.1D	15.965	155.963	562.364	435.227	27.2106	0.866405	78.1701	366.375	17.8644	3.72563	529.671	-	-	-	-	-	-	-	-	-	-	-	-	-
	2020	GBLUB	-	16.5149	167.747	612.436	477.332	28.1478	0.879244	83.8258	368.577	19.8394	3.81761	618.955	-	-	-	-	-	-	-	-	-	-	-	-	-
	2020	G+P	SNV.1D	16.376	161.544	579.676	450.922	28.1712	0.885318	85.0316	368.114	18.9035	3.74375	595.864	-	-	-	-	-	-	-	-	-	-	-	-	-
	Across years	GBLUB	-	16.4891	166.398	612.768	475.847	28.3879	0.869907	83.7356	368.497	19.7559	3.83168	617.381	-	-	-	-	-	-	-	-	-	-	-	-	-
	Across years	G+P	SNV.1D	16.3721	159.543	573.502	445.728	28.1393	0.874856	83.6304	366.413	18.0452	3.62743	592.506	-	-	-	-	-	-	-	-	-	-	-	-	-
	Across years	PBLUB	SNV.1D	23.1807	232.369	802.107	611.553	33.6427	1.05307	93.6396	398.814	19.1913	4.7986	629.568	-	-	-	-	-	-	-	-	-	-	-	-	-
	Across years	GBLUB	-	17.0322	196.487	736.547	566.706	30.5581	0.868018	83.5066	374.434	20.062	3.88542	613.675	-	-	-	-	-	-	-	-	-	-	-	-	-
	Across years	MT-G+P	SNV.1D	17.0528	184.66	676.289	520.344	30.0028	0.880833	83.908	373.751	18.15	3.6995	589.144	-	-	-	-	-	-	-	-	-	-	-	-	-
2021	2019	PBLUB	Raw	31.7357	173.181	679.785	446.172	64.5491	0.639354	72.6469	4.73643	0.17634	-	495.906	0.00074707	0.000297628	273.017	23.374	0.00192571	0.00310603	14.436	0.569108	35.6474	0.550636	-	-	-
	2019	PBLUB	SNV	30.9202	172.663	682.251	449.131	64.209	0.642359	72.964	4.70954	0.174691	-	480.671	0.000748883	0.0002991	270.874	23.4751	0.00193184	0.00311822	14.5064	0.558472	34.7564	0.545904	-	-	-
	2019	PBLUB	MSC	31.0941	172.505	681.78	448.722	64.227	0.643177	72.9305	4.70696	0.174612	-	482.318	0.000749221	0.000298965	271.359	23.4649	0.00193075	0.00311674	14.4954	0.559063	34.9931	0.54571	-	-	-
	2019	PBLUB	SNV.1D	30.1436	169.884	665.447	437.613	64.1495	0.645373	72.9361	4.7258	0.173077	-	469.864	0.000747949	0.000299281	271.003	23.5164	0.00194715	0.00314002	14.542	0.552298	33.8726	0.539889	-	-	-
	2019	PBLUB	MSC.1D	30.1431	169.802	665.512	437.646	64.1506	0.645504	72.9472	4.72545	0.173127	-	470.569	0.000747968	0.000299231	271.106	23.5202	0.00194738	0.00313976	14.5422	0.552038	33.8771	0.539692	-	-	-
	2019	PBLUB	DT	30.7496	177.673	699.016	460.594	64.6057	0.642559	72.8051	4.74522	0.175899	-	480.751	0.000749122	0.000300057	274.437	23.377	0.00193701	0.00312761	14.5596	0.55154	34.4084	0.537599	-	-	-
	2020	PBLUB	Raw	33.5453	168.296	691.301	740.418	325.462	0.604694	73.7336	5.00052	0.189002	-	528.561	0.000806699	0.000323051	297.495	23.5389	0.00195472	0.00313722	14.7637	0.563567	37.3656	0.548763	-	-	-
	2020	PBLUB	SNV	32.2035	169.362	713.41	744.304	326.662	0.608106	73.427	4.99667	0.188997	-	523.167	0.0008051	0.000321723	295.519	23.6736	0.00196896	0.00316214	14.7023	0.557249	36.0281	0.546979	-	-	-
	2020	PBLUB	MSC	32.7978	169.309	714.546	744.704	326.777	0.607816	73.3692	5.00164	0.1891	-	523.015	0.000804565	0.000321025	295.945	23.6713	0.00196988	0.00316591	14.694	0.5578	36.588	0.546856	-	-	-
	2020	PBLUB	SNV.1D	31.9317	168.034	704.406	742.635	327.034	0.608464	73.217	5.01146	0.185356	-	516.75	0.000800607	0.000317967	292.298	23.7488	0.00196022	0.0031461	14.7522	0.557937	35.5793	0.546794	-	-	-
	2020	PBLUB	MSC.1D	32.005	168.136	704.486	742.675	327.032	0.608274	73.2006	5.01249	0.185392	-	517.147	0.000800694	0.000318079	292.305	23.7455	0.00196029	0.0031461	14.7504	0.558017	35.6466	0.546882	-	-	-
	2020	PBLUB	DT	31.7932	171.715	715.822	749.05	327.733	0.60936	73.323	5.00362	0.187342	-	519.102	0.000804146	0.000322418	293.862	23.6481	0.00194821	0.00312729	14.7424	0.556647	35.5092	0.544589	-	-	-
	Across years	PBLUB	Raw	33.0408	164.126	669.239	724.523	320.833	0.604824	75.359	4.98396	0.188792	-	512.225	0.000797349	0.000320792	294.984	23.2859	0.00195173	0.00313027	14.5371	0.557439	37.1714	0.544258	-	-	-
	Across years	PBLUB	SNV	31.7469	166.688	693.649	728.887	321.116	0.609821	75.0845	4.97512	0.187582	-	505.291	0.000796879	0.000320041	291.406	23.3838	0.00195971	0.00314393	14.5405	0.551225	35.712	0.543758	-	-	-
	Across years	PBLUB	MSC	32.3954	166.944	696.144	730.427	321.187	0.609782	75.0242	4.97683	0.187888	-	505.111	0.000796657	0.000319582	292.263	23.377	0.00195952	0.00314442	14.529	0.551501	36.4385	0.54357	-	-	-
	Across years	PBLUB	SNV.1D	31.3621	163.401	679.748	728.429	321.13	0.611228	74.4549	4.99201	0.184243	-	489.652	0.00078956	0.000316944	289.112	23.482	0.00195628	0.00314141	14.5546	0.550918	35.1836	0.545557	-	-	-
	Across years	PBLUB	MSC.1D	31.3933	163.348	679.932	728.735	321.157	0.61119	74.4528	4.99297	0.184325	-	490.028	0.000789335	0.000316964	289.094	23.4812	0.00195672	0.00314189	14.5574	0.550882	35.2145	0.545686	-	-	-
	Across years	PBLUB	DT	31.7731	171.647	708.136	740.775	322.722	0.611215	74.7929	5.0139	0.187872	-	499.113	0.000797213	0.000321013	293.08	23.3637	0.0019457	0.00311951	14.6086	0.550497	35.6108	0.54148	-	-	-
	2019	GBLUB	-	19.3987	128.453	536.541	358.207	55.8515	0.551964	65.1124	4.22795	0.163882	-	487.802	0.000733355	0.000286417	264.486	22.0402	0.00187235	0.00299172	13.4666	0.452558	21.9504	0.424511	-	-	-
	2019	G+P	SNV.1D	18.7336	121.926	492.875	324.724	55.9119	0.551647	65.6393	4.20883	0.157973	-	404.204	0.000740088	0.000287502	261.041	22.2963	0.00187187	0.00300454	13.0912	0.437366	21.456	0.407212	-	-	-
	2020	GBLUB	-	21.4985	124.432	549.831	683.179	343.026	0.53047	64.9902	4.53621	0.176541	-	527.935	0.000766021	0.000303653	286.048	22.2356	0.0019008	0.00302796	13.2952	0.457912	24.2076	0.438045	-	-	-
	2020	G+P	SNV.1D	20.6951	118.503	514.436	661.262	339.786	0.535161	65.5138	4.52982	0.170949	-	451.861	0.000773801	0.000304115	278.307	22.5189	0.001896	0.00302992	13.219	0.433637	23.601	0.415589	-	-	-
	Across years	GBLUB	-	21.3334	124.159	544.703	672.162	334.465	0.526098	66.3695	4.47109	0.176116	-	526.807	0.000766513	0.000300259	282.375	22.0275	0.00188844	0.00300643	13.3318	0.457444	24.184	0.437035	-	-	-
	Across years	G+P	SNV.1D	20.3466	116.725	500.602	649.372	330.712	0.528938	66.7396	4.46617	0.169304	-	433.107	0.000772161	0.000300526	274.36	22.316	0.00187939	0.00300395	13.2133	0.433184	23.3836	0.419477	-	-	-
	Across years	PBLUB	SNV.1D	21.3233	1.28824	5.66934	6.78647	3.26166	0.526513	0.663164	4.46824	0.176474	-	531.078	0.000765804	0.000299642	279.734	21.9778	0.00188965	0.00300946	13.4142	0.45957	24.1403	0.440798	-	-	-
	Across years	GBLUB	-	31.0931	1.61405	6.733	7.23666	3.22535	0.615989	0.742288	5.00813	0.183885	-	487.213	0.000780398	0.00031685	289.53	23.5294	0.0019578	0.00314646	14.5833	0.549056	34.8263	0.541568	-	-	-
	Across years	MT-G+P	SNV.1D	20.285	1.20434	5.22258	6.47838	3.22296	0.536459	0.673093	4.48553	0.170531	-	435.87	0.000768814	0.000300285	271.621	22.5232	0.00188789	0.00301605	13.4131	0.439427	23.3062	0.430117	-	-	-
2022	2019	PBLUB	Raw	26.4	189.585	790.608	559.892	53.1008	0.548	71.8	4.53	0.148931	-	309.104	0.000647	0.000383	190	17.1	0.00137	0.002	18.7	0.416975	29.9512	0.414853	6.9085	0.109	1.06773
	2019	PBLUB	SNV	25.5	188.48	793.958	562.169	52.6214	0.554	71.6	4.58	0.150465	-	301.386	0.000645	0.000383	191	17.2	0.00136	0.00199	18.8	0.410262	28.7976	0.413219	6.81446	0.109	1.04062
	2019	PBLUB	MSC	25.4	188.308	795.391	562.591	52.7975	0.554	71.6	4.58	0.150212	-	301.826	0.000645	0.000382	191	17.1	0.00136	0.002	18.8	0.410863	28.8624	0.413298	6.851	0.109	1.04672
	2019	PBLUB	SNV.1D	24.8	187.546	786.528	554.307	52.8997	0.555	71.4	4.6	0.15051	-	302.043	0.00064	0.000379	190	17.2	0.00136	0.002	18.9	0.406749	28.0808	0.409124	6.85954	0.11	1.03732
	2019	PBLUB	MSC.1D	24.7	187.507	786.425	554.197	52.9089	0.555	71.4	4.6	0.150503	-	302.168	0.000641	0.000379	190	17.2	0.00136	0.002	18.9	0.406638	28.0678	0.409166	6.86217	0.11	1.03744
	2019	PBLUB	DT	24.9	190.402	807.799	571.088	53.1408	0.556	71.6	4.59	0.150564	-	298.169	0.000647	0.000379	190	17.2	0.00136	0.00199	18.9	0.407446	28.2196	0.405973	6.84418	0.109	1.03752
	2020	PBLUB	Raw	25.1	178.097	773.437	543.996	53.8158	0.543	72.8	4.42	0.142871	-	288.363	0.000674	0.000384	196	16.4	0.00136	0.00198	19.1	0.396791	29.2213	0.403555	6.70353	0.109	1.01172
	2020	PBLUB	SNV	24.8	178.758	792.445	556.262	53.9068	0.543	71.7	4.45	0.148773	-	275.783	0.000669	0.000383	200	16.8	0.00135	0.00197	19.2	0.391157	28.9156	0.401552	6.732	0.109	1.00934
	2020	PBLUB	MSC	25.1	179.008	796.428	558.585	54.0925	0.544	71.7	4.46	0.148594	-	278.334	0.000668	0.000383	200	16.8	0.00135	0.00197	19.2	0.391244	29.0658	0.401366	6.80074	0.109	1.01517
	2020	PBLUB	SNV.1D	24.3	177.283	783.855	549.569	54.0353	0.544	71.8	4.46	0.147803	-	277.194	0.000667	0.000383	198	16.7	0.00134	0.00195	19.1	0.391247	28.0338	0.399024	6.8479	0.11	1.01169
	2020	PBLUB	MSC.1D	24.3	177.298	783.652	549.462	54.0284	0.544	71.8	4.46	0.147798	-	277.922	0.000667	0.000383	198	16.7	0.00134	0.00195	19.1	0.391304	28.0166	0.399149	6.84959	0.11	1.01062
	2020	PBLUB	DT	24.8	178.913	790.821	554.334	54.1718	0.545	71.8	4.44	0.148459	-	277.05	0.000672	0.000382	200	16.7	0.00135	0.00197	19.2	0.38983	28.5614	0.397276	6.7794	0.109	1.00978
	Across years	PBLUB	Raw	24.5	177.056	752.382	529.008	53.071	0.55	72.7	4.41	0.141723	-	293.492	0.00067	0.000382	195	16.6	0.00137	0.00199	18.9	0.399998	28.3833	0.404462	6.68541	0.109	1.00898
	Across years	PBLUB	SNV	24.3	179.382	773.746	544.097	52.9733	0.552	71.9	4.46	0.146074	-	284.792	0.000664	0.000382	198	16.7	0.00136	0.00198	18.9	0.39348	28.2575	0.404058	6.63033	0.11	0.990489
	Across years	PBLUB	MSC	24.5	179.937	779.695	547.508	53.2534	0.552	71.8	4.47	0.145942	-	285.404	0.000663	0.000381	198	16.7	0.00136	0.00199	18.9	0.393787	28.4279	0.403959	6.70182	0.11	0.999613
	Across years	PBLUB	SNV.1D	24	177.361	761.038	534.384	52.997	0.553	71.4	4.48	0.144871	-	284.485	0.000658	0.00038	196	16.7	0.00134	0.00197	18.9	0.393164	27.5995	0.403368	6.73156	0.11	0.994942
	Across years	PBLUB	MSC.1D	23.9	177.333	760.843	534.241	53.008	0.553	71.4	4.48	0.144884	-	284.945	0.000658	0.00038	196	16.7	0.00135	0.00197	18.9	0.393105	27.5744	0.403459	6.73337	0.11	0.994317
	Across years	PBLUB	DT	24.5	179.986	780.648	547.169	53.5757	0.554	71.8	4.46	0.146032	-	282.793	0.000667	0.000379	197	16.7	0.00135	0.00198	19	0.392045	28.2123	0.40051	6.68486	0.109	0.990798
	2019	GBLUB	-	16.5	128.923	618.734	432.459	47.8708	0.444	64.5	3.91	0.140834	-	345.846	0.000639	0.000382	180	16.4	0.0013	0.00191	16.4	0.351636	19.4402	0.331514	6.14995	0.101	0.827272
	2019	G+P	SNV.1D	16.2	125.455	572.078	399.536	46.9385	0.442	64.7	3.88	0.137942	-	295.727	0.000635	0.000377	176	16.5	0.0013	0.00191	16.4	0.340072	19.1988	0.323684	6.16268	0.102	0.829515
	2020	GBLUB	-	17	130.955	613.595	428.079	48.3294	0.458	65.3	3.83	0.13632	-	343.392	0.000665	0.000382	185	16.1	0.00129	0.00188	16.2	0.348103	20.464	0.342419	6.03533	0.103	0.816206
	2020	G+P	SNV.1D	15.8	123.97	565.073	393.923	47.4147	0.46	65.2	3.78	0.135303	-	270.322	0.000661	0.000381	185	16.1	0.00127	0.00187	16.2	0.329896	19.406	0.320761	6.1469	0.104	0.817234
	Across years	GBLUB	-	16.9	131.389	617.295	430.4	48.2331	0.458	65.8	3.8	0.134522	-	348.346	0.000663	0.000379	183	16.1	0.00129	0.00189	16.2	0.346273	20.4081	0.33865	5.98643	0.102	0.813157
	Across years	G+P	SNV.1D	15.9	124.746	556.476	387.786	46.6296	0.46	65.2	3.77	0.132256	-	280.265	0.000655	0.000378	180	16.2	0.00128	0.00189	16.2	0.329934	19.498	0.322739	6.03174	0.104	0.81157
	Across years	PBLUB	SNV.1D	24.2465	1.82593	8.07199	5.64472	0.54599	0.55255	0.711864	4.54528	0.144283	-	283.224	0.000661057	0.000380037	194.762	16.7868	0.00134813	0.00198089	19.1053	0.391956	27.8496	0.401267	6.78509	0.110584	0.991071
	Across years	GBLUB	-	18.1635	1.7188	9.07111	6.26286	0.578818	0.459164	0.658248	4.17324	0.136262	-	357.219	0.000675692	0.00038465	182.296	16.1143	0.00128765	0.00188889	17.3861	0.350172	21.8279	0.347709	6.15022	0.104328	0.811565
	Across years	MT-G+P	SNV.1D	17.1645	1.56714	7.85064	5.42172	0.542722	0.468806	0.653324	4.07317	0.132907	-	281.486	0.000664596	0.000381335	179.511	16.186	0.00128426	0.00189369	17.0647	0.332527	21.0904	0.332283	6.20116	0.106281	0.813527
